# Fine-tuning of a CRISPRi screen in the seventh pandemic *Vibrio cholerae*

**DOI:** 10.1101/2024.07.03.601881

**Authors:** Kevin Debatisse, Théophile Niault, Sarah Peeters, Amandine Maire, Baptiste Darracq, Zeynep Baharoglu, David Bikard, Didier Mazel, Céline Loot

## Abstract

*Vibrio cholerae O1 El Tor*, the etiological agent responsible for the last cholera pandemic, has become a well-established model organism for which some genetic tools exist. While CRISPRi has been applied in *V. cholerae*, improvements were necessary to upscale it and enable pooled screening by high-throughput sequencing in this bacterium. In this study, we introduce a pooled genome wide CRISPRi library construction specifically optimized for this *V. cholerae* strain, characterized by minimal cytotoxicity and streamlined experimental setup. This library allows the depletion of 3, 674 (98.9%) annotated genes from the *V. cholerae* genome. To confirm its effectiveness, we screened for essential genes during exponential growth in rich medium and identified 368 genes for which guides were significantly depleted from the library (log2FC < - 2). Remarkably, 82% of these genes had previously been described as hypothetical essential genes in *V. cholerae* or in a closely related bacterium, *V. natriegens*. We thus validated the robustness and accuracy of our CRISPRi-based approach for assessing gene fitness in a given condition. Our findings highlight the efficacy of the developed CRISPRi platform as a powerful tool for high-throughput functional genomics studies of *V. cholerae*.

**GRAPHICAL ABSTRACT:** 
