## Supplementary material for "Fine-tuning of a CRISPRi screen in the seventh pandemic *Vibrio cholerae*": Table S3

### Sheet: Multiple_targets_analysis
locus_tag	log2(FoldChange)	-LOG10(PValue)
VC0257	0.174366	1.54543
VC0321	-4.68852	6.01956
VC0362	-4.68852	6.01956
VC0473	-0.249915	2.57986
VC0870	0.0488907	0.655201
VC1415	0.187868	4.52598
VC1453	0.0721807	0.629406
VC1454	-0.128285	1.16529
VC1455	-0.962393	3.61815
VC1462	0.0721807	0.629406
VC1463	-0.128285	1.16529
VC1464	-0.962393	3.61815
VC1466	-0.0168425	0.119274
VC1467	0.0772463	0.998185
VC1468	0.04315	0.723637
VC1469	-0.00877058	0.121249
VC1470	-0.919771	4.2802
VC1472	-0.0168425	0.119274
VC1473	0.0772463	0.998185
VC1474	0.04315	0.723637
VC1475	-0.00877058	0.121249
VC1476	-0.919771	4.2802
VC1478	0.174366	1.54543
VC1788	0.123948	0.988747
VC1789	0.174366	1.54543
VC2753	-0.238321	1.59407
VCA0329b	0.0464513	0.822364
VC_A0017	0.187868	4.52598
VC_A0202	0.0488907	0.655201
VC_A0275	0.0488907	0.655201
VC_A0282	-0.0648068	0.522438
VC_A0292	-0.0384272	0.136802
VC_A0293	0.0133132	0.152465
VC_A0297	-0.453203	3.33309
VC_A0298	-0.0607688	0.63466
VC_A0302	-0.0205623	0.160077
VC_A0303	0.0189728	0.125066
VC_A0311	0.0711364	0.553876
VC_A0312	-0.2588	2.31086
VC_A0314	0.152254	1.23897
VC_A0316	-0.226713	2.84114
VC_A0317	0.0489223	0.644676
VC_A0318	-0.0225445	0.278291
VC_A0319	-0.261465	2.277
VC_A0325	-0.0449525	0.594833
VC_A0328	0.0973389	1.15218
VC_A0329	-0.0607688	0.63466
VC_A0336	-0.453203	3.33309
VC_A0337	-0.0665273	0.580733
VC_A0338	0.0448194	0.29778
VC_A0339	0.0369444	0.329384
VC_A0341	0.0973389	1.15218
VC_A0343	-0.0607688	0.63466
VC_A0344	-0.194073	1.03498
VC_A0347	-0.087463	0.459088
VC_A0348	-0.210213	2.42745
VC_A0349	-1.26118	5.2297
VC_A0350	0.132827	0.969222
VC_A0353	-0.453203	3.33309
VC_A0364	-0.0384272	0.136802
VC_A0370	0.123948	0.988747
VC_A0371	0.174366	1.54543
VC_A0375	0.134742	1.48161
VC_A0376	0.0552629	0.545507
VC_A0379	0.0552629	0.545507
VC_A0381	-0.116286	1.76437
VC_A0382	0.416755	1.90335
VC_A0385	0.0711364	0.553876
VC_A0386	-0.2588	2.31086
VC_A0388	-3.7133	5.68926
VC_A0389	0.0756493	1.46895
VC_A0393	-0.510803	2.32891
VC_A0397	-0.032838	0.245891
VC_A0400	0.0374392	0.225946
VC_A0401	0.0580925	0.793223
VC_A0407	-0.820986	4.91551
VC_A0412	-0.116286	1.76437
VC_A0415	0.0448194	0.29778
VC_A0416	-0.183901	2.36329
VC_A0417	-0.226713	2.84114
VC_A0418	-0.410356	2.64653
VC_A0420	-1.55452	5.46878
VC_A0424	-0.0524737	0.918353
VC_A0425	0.0807402	0.764352
VC_A0428	-0.194073	1.03498
VC_A0431	-0.570827	3.50549
VC_A0436	-0.261576	2.22505
VC_A0439	-0.0665273	0.580733
VC_A0442	0.305943	1.72358
VC_A0443	0.172055	1.67804
VC_A0448	-0.194073	1.03498
VC_A0449	-0.22104	1.02753
VC_A0464	-0.181693	1.34696
VC_A0465	0.0189728	0.125066
VC_A0472	-0.0648068	0.522438
VC_A0474	-0.171714	0.685828
VC_A0476	0.0580925	0.793223
VC_A0479	0.0374392	0.225946
VC_A0481	-0.0225445	0.278291
VC_A0482	-0.261465	2.277
VC_A0491	0.0715226	1.05157
VC_A0492	0.150397	0.899876
VC_A0493	0.077346	0.587478
VC_A0494	0.558562	2.08896
VC_A0503	-0.210213	2.42745
VC_A0504	-1.26118	5.2297
VC_A0505	-0.261576	2.22505
VC_A0506	-0.087463	0.459088
VC_A0508	0.174366	1.54543
VC_A0624	-0.249915	2.57986
VC_A0791	0.174366	1.54543
VC_At1	-2.91969	5.1907
VC_At2	-3.4467	5.97033
VC_At4	-3.4467	5.97033
VC_RS00285	-4.26772	7.34651
VC_RS00750	-4.26772	7.34651
VC_RS01525	-4.26772	7.34651
VC_RS01960	-4.26772	7.34651
VC_RS03595	-4.26772	7.34651
VC_RS12015	-3.28183	6.51489
VC_RS12025	-3.7428	5.7494
VC_RS13260	-4.26772	7.34651
VC_RS14540	0.171382	2.29803
VC_RS14760	0.0966723	0.501531
VC_RS14785	-4.54182	4.88828
VC_RS14910	0.0272758	0.458161
VC_RS14915	-3.49873	4.90241
VC_RS14930	0.0966723	0.501531
VC_RS15015	0.0966723	0.501531
VC_RS15135	0.0133132	0.152465
VC_RS15255	0.0756493	1.46895
VC_RS15260	-0.733348	4.42562
VC_RS15340	-0.0302482	0.554302
VC_RS15450	-0.0612785	1.05584
VC_RS15590	-0.0302482	0.554302
VC_RS15615	-0.181693	1.34696
VC_RS15625	0.152254	1.23897
VC_RS15635	-3.99877	4.88355
VC_RS15640	0.152254	1.23897
VC_RS15820	-1.9859	5.4827
VC_RS18645	-2.10673	4.44518
VC_RS18665	-3.99877	4.88355
VC_RS18750	-0.510803	2.32891
VC_RS18765	-3.90154	4.64549
VC_r001	-3.21641	6.80077
VC_r002	-5.31108	5.97915
VC_r004	-3.21641	6.80077
VC_r005	-5.31108	5.97915
VC_r007	-3.21641	6.80077
VC_r008	-5.31108	5.97915
VC_r010	-3.51651	7.1412
VC_r011	-5.31108	5.97915
VC_r013	-3.21641	6.80077
VC_r014	-5.31108	5.97915
VC_r017	-5.31108	5.97915
VC_r018	-3.21641	6.80077
VC_r020	-5.31108	5.97915
VC_r021	-3.21641	6.80077
VC_r022	-3.7428	5.7494
VC_r023	-5.31108	5.97915
VC_r024	-3.21641	6.80077
VC_t002	-3.91893	5.22387
VC_t004	-3.56007	6.06235
VC_t005	-3.38044	6.92546
VC_t007	-5.48847	6.65201
VC_t009	-5.48847	6.65201
VC_t012	-2.61653	4.65868
VC_t013	-3.91893	5.22387
VC_t014	-4.57645	5.546
VC_t015	-4.39997	5.86282
VC_t016	-2.91969	5.1907
VC_t018	-5.4174	8.54117
VC_t019	-5.4174	8.54117
VC_t020	-5.4174	8.54117
VC_t021	-4.92987	6.7011
VC_t022	-5.4174	8.54117
VC_t023	-4.30951	7.11506
VC_t024	-4.92987	6.7011
VC_t025	-4.30951	7.11506
VC_t028	-3.91893	5.22387
VC_t029	-3.67112	6.29954
VC_t030	-3.35368	5.86325
VC_t032	-3.35368	5.86325
VC_t034	-1.60072	5.54993
VC_t039	-5.93383	5.25654
VC_t040	-1.70528	3.66916
VC_t041	-5.93383	5.25654
VC_t042	-4.3253	5.63398
VC_t043	-3.6618	5.47095
VC_t044	-4.3253	5.63398
VC_t045	-3.6618	5.47095
VC_t046	-4.3253	5.63398
VC_t048	-4.30951	7.11506
VC_t049	-3.56007	6.06235
VC_t050	-3.91893	5.22387
VC_t051	-4.39997	5.86282
VC_t052	-4.39997	5.86282
VC_t053	-4.39997	5.86282
VC_t054	-4.39997	5.86282
VC_t056	-3.44068	6.40786
VC_t057	-5.4174	8.54117
VC_t058	-2.47254	4.50709
VC_t059	-5.4174	8.54117
VC_t060	-0.216691	1.21151
VC_t061	-0.216691	1.21151
VC_t065	-3.38044	6.92546
VC_t069	-5.70095	5.86794
VC_t072	-5.70095	5.86794
VC_t073	-4.30364	6.68139
VC_t075	-4.30364	6.68139
VC_t079	-4.30364	6.68139
VC_t080	-5.70095	5.86794
VC_t081	-4.30364	6.68139
VC_t084	-3.80699	7.44483
VC_t085	-4.3924	6.09942
VC_t087	-3.91893	5.22387
VC_t088	-3.80699	7.44483
VC_t090	-4.51532	5.2472
VC_t091	-3.56007	6.06235
VC_t093	-4.51532	5.2472
VC_t094	-3.56007	6.06235

### Sheet: Significant_genes log2FC<-2
locus_tag	log2(FoldChange)	-LOG10(PValue)	gene	product
VC_A0388	-3.7133	5.68926		VCR
VC_At1	-2.91969	5.1907		tRNA Gly
VC_At2	-3.4467	5.97033		tRNA Cys
VC_At4	-3.4467	5.97033		tRNA Cys
VC_R001	-3.21641	6.80077		16S ribosomal RNA
VC_R002	-5.31108	5.97915		23S ribosomal RNA
VC_R004	-3.21641	6.80077		16S ribosomal RNA
VC_R005	-5.31108	5.97915		23S ribosomal RNA
VC_R007	-3.21641	6.80077		16S ribosomal RNA
VC_R008	-5.31108	5.97915		23S ribosomal RNA
VC_R010	-3.51651	7.1412		16S ribosomal RNA
VC_R011	-5.31108	5.97915		23S ribosomal RNA
VC_R013	-3.21641	6.80077		16S ribosomal RNA
VC_R014	-5.31108	5.97915		23S ribosomal RNA
VC_R017	-5.31108	5.97915		23S ribosomal RNA
VC_R018	-3.21641	6.80077		16S ribosomal RNA
VC_R020	-5.31108	5.97915		23S ribosomal RNA
VC_R021	-3.21641	6.80077		16S ribosomal RNA
VC_R022	-3.7428	5.7494		5S ribosomal RNA
VC_R023	-5.31108	5.97915		23S ribosomal RNA
VC_R024	-3.21641	6.80077		16S ribosomal RNA
VC_RS00285	-4.26772	7.34651		5S ribosomal RNA
VC_RS00750	-4.26772	7.34651		5S ribosomal RNA
VC_RS01525	-4.26772	7.34651		5S ribosomal RNA
VC_RS01960	-4.26772	7.34651		5S ribosomal RNA
VC_RS03595	-4.26772	7.34651		5S ribosomal RNA
VC_RS12015	-3.28183	6.51489		5S ribosomal RNA
VC_RS12025	-3.7428	5.7494		5S ribosomal RNA
VC_RS13260	-4.26772	7.34651		5S ribosomal RNA
VC_RS14785	-4.54182	4.88828		VCR
VC_RS14915	-3.49873	4.90241		VCR
VC_RS15635	-3.99877	4.88355		VCR
VC_RS18645	-2.10673	4.44518		VCR
VC_RS18665	-3.99877	4.88355		VCR
VC_RS18765	-3.90154	4.64549		VCR
VC_t002	-3.91893	5.22387		tRNA Asp
VC_t004	-3.56007	6.06235		tRNA Glu
VC_t005	-3.38044	6.92546		tRNA Ser
VC_t007	-5.48847	6.65201		tRNA His
VC_t009	-5.48847	6.65201		tRNA His
VC_t012	-2.61653	4.65868		tRNA Ala
VC_t013	-3.91893	5.22387		tRNA Asp
VC_t014	-4.57645	5.546		tRNA Thr
VC_t015	-4.39997	5.86282		tRNA Tyr
VC_t016	-2.91969	5.1907		tRNA Gly
VC_t018	-5.4174	8.54117		tRNA Gly
VC_t019	-5.4174	8.54117		tRNA Gly
VC_t020	-5.4174	8.54117		tRNA Gly
VC_t021	-4.92987	6.7011		tRNA Met
VC_t022	-5.4174	8.54117		tRNA Gly
VC_t023	-4.30951	7.11506		tRNA Met
VC_t024	-4.92987	6.7011		tRNA Met
VC_t025	-4.30951	7.11506		tRNA Met
VC_t028	-3.91893	5.22387		tRNA Asp
VC_t029	-3.67112	6.29954		tRNA Asn
VC_t030	-3.35368	5.86325		tRNA Thr
VC_t032	-3.35368	5.86325		tRNA Thr
VC_t039	-5.93383	5.25654		tRNA Ser
VC_t041	-5.93383	5.25654		tRNA Ser
VC_t042	-4.3253	5.63398		tRNA Arg
VC_t043	-3.6618	5.47095		tRNA Arg
VC_t044	-4.3253	5.63398		tRNA Arg
VC_t045	-3.6618	5.47095		tRNA Arg
VC_t046	-4.3253	5.63398		tRNA Arg
VC_t048	-4.30951	7.11506		tRNA Met
VC_t049	-3.56007	6.06235		tRNA Glu
VC_t050	-3.91893	5.22387		tRNA Asp
VC_t051	-4.39997	5.86282		tRNA Tyr
VC_t052	-4.39997	5.86282		tRNA Tyr
VC_t053	-4.39997	5.86282		tRNA Tyr
VC_t054	-4.39997	5.86282		tRNA Tyr
VC_t056	-3.44068	6.40786		tRNA Cys
VC_t057	-5.4174	8.54117		tRNA Gly
VC_t058	-2.47254	4.50709		tRNA Leu
VC_t059	-5.4174	8.54117		tRNA Gly
VC_t065	-3.38044	6.92546		tRNA Ser
VC_t069	-5.70095	5.86794		tRNA Gln
VC_t072	-5.70095	5.86794		tRNA Gln
VC_t073	-4.30364	6.68139		tRNA Leu
VC_t075	-4.30364	6.68139		tRNA Leu
VC_t079	-4.30364	6.68139		tRNA Leu
VC_t080	-5.70095	5.86794		tRNA Gln
VC_t081	-4.30364	6.68139		tRNA Leu
VC_t084	-3.80699	7.44483		tRNA Ala
VC_t085	-4.3924	6.09942		tRNA Ile
VC_t087	-3.91893	5.22387		tRNA Asp
VC_t088	-3.80699	7.44483		tRNA Ala
VC_t090	-4.51532	5.2472		tRNA Lys
VC_t091	-3.56007	6.06235		tRNA Glu
VC_t093	-4.51532	5.2472		tRNA Lys
VC_t094	-3.56007	6.06235		tRNA Glu
VC0321	-4.68852	6.01956	tufA	Elongation factor Tu-A
VC0362	-4.68852	6.01956	tufB	Elongation factor Tu-B

### Sheet: tRNA
locus_tag	log2(FoldChange)	-LOG10(PValue)	gene	product
VC_At1	-2.91969	5.1907		tRNA Gly
VC_At2	-3.4467	5.97033		tRNA Cys
VC_At4	-3.4467	5.97033		tRNA Cys
VC_t002	-3.91893	5.22387		tRNA Asp
VC_t004	-3.56007	6.06235		tRNA Glu
VC_t005	-3.38044	6.92546		tRNA Ser
VC_t007	-5.48847	6.65201		tRNA His
VC_t009	-5.48847	6.65201		tRNA His
VC_t012	-2.61653	4.65868		tRNA Ala
VC_t013	-3.91893	5.22387		tRNA Asp
VC_t014	-4.57645	5.546		tRNA Thr
VC_t015	-4.39997	5.86282		tRNA Tyr
VC_t016	-2.91969	5.1907		tRNA Gly
VC_t018	-5.4174	8.54117		tRNA Gly
VC_t019	-5.4174	8.54117		tRNA Gly
VC_t020	-5.4174	8.54117		tRNA Gly
VC_t021	-4.92987	6.7011		tRNA Met
VC_t022	-5.4174	8.54117		tRNA Gly
VC_t023	-4.30951	7.11506		tRNA Met
VC_t024	-4.92987	6.7011		tRNA Met
VC_t025	-4.30951	7.11506		tRNA Met
VC_t028	-3.91893	5.22387		tRNA Asp
VC_t029	-3.67112	6.29954		tRNA Asn
VC_t030	-3.35368	5.86325		tRNA Thr
VC_t032	-3.35368	5.86325		tRNA Thr
VC_t039	-5.93383	5.25654		tRNA Ser
VC_t041	-5.93383	5.25654		tRNA Ser
VC_t042	-4.3253	5.63398		tRNA Arg
VC_t043	-3.6618	5.47095		tRNA Arg
VC_t044	-4.3253	5.63398		tRNA Arg
VC_t045	-3.6618	5.47095		tRNA Arg
VC_t046	-4.3253	5.63398		tRNA Arg
VC_t048	-4.30951	7.11506		tRNA Met
VC_t049	-3.56007	6.06235		tRNA Glu
VC_t050	-3.91893	5.22387		tRNA Asp
VC_t051	-4.39997	5.86282		tRNA Tyr
VC_t052	-4.39997	5.86282		tRNA Tyr
VC_t053	-4.39997	5.86282		tRNA Tyr
VC_t054	-4.39997	5.86282		tRNA Tyr
VC_t056	-3.44068	6.40786		tRNA Cys
VC_t057	-5.4174	8.54117		tRNA Gly
VC_t058	-2.47254	4.50709		tRNA Leu
VC_t059	-5.4174	8.54117		tRNA Gly
VC_t065	-3.38044	6.92546		tRNA Ser
VC_t069	-5.70095	5.86794		tRNA Gln
VC_t072	-5.70095	5.86794		tRNA Gln
VC_t073	-4.30364	6.68139		tRNA Leu
VC_t075	-4.30364	6.68139		tRNA Leu
VC_t079	-4.30364	6.68139		tRNA Leu
VC_t080	-5.70095	5.86794		tRNA Gln
VC_t081	-4.30364	6.68139		tRNA Leu
VC_t084	-3.80699	7.44483		tRNA Ala
VC_t085	-4.3924	6.09942		tRNA Ile
VC_t087	-3.91893	5.22387		tRNA Asp
VC_t088	-3.80699	7.44483		tRNA Ala
VC_t090	-4.51532	5.2472		tRNA Lys
VC_t091	-3.56007	6.06235		tRNA Glu
VC_t093	-4.51532	5.2472		tRNA Lys
VC_t094	-3.56007	6.06235		tRNA Glu

### Sheet: rRNA
locus_tag	log2(FoldChange)	-LOG10(PValue)	gene	product
VC_R001	-3.21641	6.80077		16S ribosomal RNA
VC_R002	-5.31108	5.97915		23S ribosomal RNA
VC_R004	-3.21641	6.80077		16S ribosomal RNA
VC_R005	-5.31108	5.97915		23S ribosomal RNA
VC_R007	-3.21641	6.80077		16S ribosomal RNA
VC_R008	-5.31108	5.97915		23S ribosomal RNA
VC_R010	-3.51651	7.1412		16S ribosomal RNA
VC_R011	-5.31108	5.97915		23S ribosomal RNA
VC_R013	-3.21641	6.80077		16S ribosomal RNA
VC_R014	-5.31108	5.97915		23S ribosomal RNA
VC_R017	-5.31108	5.97915		23S ribosomal RNA
VC_R018	-3.21641	6.80077		16S ribosomal RNA
VC_R020	-5.31108	5.97915		23S ribosomal RNA
VC_R021	-3.21641	6.80077		16S ribosomal RNA
VC_R022	-3.7428	5.7494		5S ribosomal RNA
VC_R023	-5.31108	5.97915		23S ribosomal RNA
VC_R024	-3.21641	6.80077		16S ribosomal RNA
VC_RS00285	-4.26772	7.34651		5S ribosomal RNA
VC_RS00750	-4.26772	7.34651		5S ribosomal RNA
VC_RS01525	-4.26772	7.34651		5S ribosomal RNA
VC_RS01960	-4.26772	7.34651		5S ribosomal RNA
VC_RS03595	-4.26772	7.34651		5S ribosomal RNA
VC_RS12015	-3.28183	6.51489		5S ribosomal RNA
VC_RS12025	-3.7428	5.7494		5S ribosomal RNA
VC_RS13260	-4.26772	7.34651		5S ribosomal RNA

### Sheet: VCRs
locus_tag	log2(FoldChange)	-LOG10(PValue)	gene	product
VC_A0388	-3.7133	5.68926		VCR
VC_RS14785	-4.54182	4.88828		VCR
VC_RS14915	-3.49873	4.90241		VCR
VC_RS15635	-3.99877	4.88355		VCR
VC_RS18645	-2.10673	4.44518		VCR
VC_RS18665	-3.99877	4.88355		VCR
VC_RS18765	-3.90154	4.64549		VCR

### Sheet: Duplicated_essential_genes
locus_tag	log2(FoldChange)	-LOG10(PValue)	gene	product
VC0321	-4.68852	6.01956	tufA	Elongation factor Tu-A
VC0362	-4.68852	6.01956	tufB	Elongation factor Tu-B
