## Supplementary material for "Fine-tuning of a CRISPRi screen in the seventh pandemic *Vibrio cholerae*": Table S5

### Sheet: Feuil1
TA	locus_tag	log2(FoldChange)	-LOG10(PValue)	gene	product
TA1	VC0814	-0.566688	3.67348		HipB like protein antitoxin
	VC0815	-0.159448	0.91495	HipA	HipA-like protein toxin
TA2	VC_A0311	0.0711364	0.553876	parE1	Plasmid stabilization system protein ParE (Toxin of TA system ParD-ParE)
	VC_A0312	-0.2588	2.31086	parD1	Plasmid stabilization system protein ParD protein (antitoxin of TA system ParD-ParE)
TA3	VC_A0318	-0.0225445	0.278291		Plasmid stabilization system 318 protein (Toxin protein of TA system 318-319)
	VC_A0319	-0.261465	2.277		Plasmid stabilization 319 protein (anti-toxin protein of TA system 318-319)
TA4	VC_A0323	0.0780211	0.912472	relE1	Plasmid stabilization system protein RelE (Toxin of TA system RelB-RelE)
	VC_A0324	-3.7264	5.01323	relB1	Plasmid stabilization system protein RelB (AntiToxin of TA system RelB-RelE)
TA5	VC_A0332	-4.562	3.29743	brnT	Ribonuclease toxin, BrnT (Toxin of TA system_x000B_332-333)
	VC_A0333	-5.79208	5.82252	brnA	antitoxin BrnA (anti-Toxin of TA system 332-333)
TA6	VC_A0348	-0.210213	2.42745	relE2	Plasmid stabilization system protein RelE (Toxin of TA system RelB-RelE)
	VC_A0349	-1.26118	5.2297	relB2	Plasmid stabilization system RelB protein (antitoxin of TA system RelB-RelE)
TA7	VC_A0359	-0.00340638	0.0125465	parE2	Plasmid stabilization system ParE protein (toxin of TA system ParD-ParE)
	VC_A0360	-3.59508	4.71772	parD2	Plasmid stabilization system ParD protein (antitoxin of TA system ParD-ParE)
TA8	VC_A0385	0.0711364	0.553876	parE3	Plasmid stabilization system ParE protein (toxin of TA system ParD-ParE)
	VC_A0386	-0.2588	2.31086	parD3	Plasmid stabilization system ParD protein (antitoxin of TA system ParE-ParD)
TA9	VC_A0391	-1.48876	3.83024	higB1	Plasmid stabilization system HigB protein (Toxin of TA system HigB-HigA)
	VC_A0392	-5.67997	5.5216	higA1	Plasmid stabilization system HigA protein (Antitoxin of TA system HigB-HigA)
TA10	VC_A0422	0.0944154	3.50799	phd	Plasmid stabilization system protein 422 (antitoxin of TA system 422-423)
	VC_A0423	-0.184124	1.38808	parE	plasmid stabilization system 423 protein (toxin of TA system 422-423)
TA11	VC_A0444	0.0934714	0.594957	relE3	Plasmid stabilization system RelE protein (toxin of TA system RelE-RelB)
	VC_A0445	-0.938817	2.18034	relB3	RelB, anti-toxin of the RelE-RelB toxin-antitoxin system
TA12	VC_A0468	-1.45204	3.57286	higB2	plasmid stabilization system HigB protein (toxin of TA system HigB-HigA)
	VC_A0469	-4.17971	5.20111	higA2	plasmid stabilization system HigA protein (antitoxin of TA system HigB-HigA)
TA13
	VC_A0475	0.0857975	0.273531	doc	Plasmid stabilization system Doc protein(toxin of TA system Phd-Doc)
TA14	VC_A0477	-2.51399	3.94595	stbD	Plasmid stabilization system (antitoxin of TA system 477-478)
	VC_A0478	-0.221141	0.912155	relE	Plasmid stabilization system (toxin of TA system 477-478)
TA15	VC_A0481	-0.0225445	0.278291		Plasmid stabilization system 481 protein (Toxin protein of TA system 481-482)
	VC_A0482	-0.261465	2.277		Plasmid stabilization 482 protein (anti-toxin protein of TA system 481-482)
TA16	VC_A0486	-3.78921	4.48503		Plasmid stabilization system protein (anti-Toxin of TA system 486-487)
	VC_A0487	0.0237702	0.120581		Plasmid stabilization system protein (Toxin of TA system 486-487)
TA17	VC_A0488	-0.694771	2.14603	relB	Plasmid stabilization system protein (antitoxin of TA system 488-489)
	VC_A0489	0.538946	2.6454	parE	Plasmid stabilization system protein (toxin of TA system 488-489)
TA18	VC_A0495	-0.292952	2.43553		conserved hypothetical protein
TA19	VC_A0497	-4.48969	4.98881		DUF4160 domain-containing protein (toxin of TA system 497-498)
	VC_A0498	-6.0916	4.08052		conserved hypothetical protein (antitoxin of TA system 497-498)
TA20	VC_A0503	-0.210213	2.42745	relE4	Plasmid stabilization system protein RelE (toxin of TA system RelB-E)
	VC_A0504	-1.26118	5.2297	relB4	Plasmid stabilization system RelB protein (antitoxin of TA system RelB-RelE)
